# Genome-wide prediction of pathogenic gain- and loss-of-function variants from ensemble learning of a diverse feature set

**DOI:** 10.1101/2022.06.08.495288

**Authors:** David Stein, Çiğdem Sevim Bayrak, Yiming Wu, Meltem Ece Kars, Peter D. Stenson, David N. Cooper, Avner Schlessinger, Yuval Itan

## Abstract

Gain-of-function (GOF) variants give rise to increased or novel protein functions whereas loss-of-function (LOF) variants lead to diminished protein function. GOF and LOF variants can result in markedly varying phenotypes, even when occurring in the same gene. However, experimental approaches for identifying GOF and LOF are generally slow and costly, whilst currently available computational methods have not been optimized to discriminate between GOF and LOF variants. We have developed LoGoFunc, an ensemble machine learning method for predicting pathogenic GOF, pathogenic LOF, and neutral genetic variants. LoGoFunc was trained on a broad range of gene-, protein-, and variant-level features describing diverse biological characteristics, as well as network features summarizing the protein-protein interactome and structural features calculated from AlphaFold2 protein models. We analyzed GOF, LOF, and neutral variants in terms of local protein structure and function, splicing disruption, and phenotypic associations, thereby revealing previously unreported relationships between various biological phenomena and variant functional outcomes. For example, GOF and LOF variants exhibit contrasting enrichments in protein structural and functional regions, whilst LOF variants are more likely to disrupt canonical splicing as indicated by splicing-related features employed by the model. Further, by performing phenome-wide association studies (PheWAS), we identified strong associations between relevant phenotypes and high-confidence predicted GOF and LOF variants. LoGoFunc outperforms other tools trained solely to predict pathogenicity or general variant impact for the identification of pathogenic GOF and LOF variants.
