## Supplementary Table 3 for "Genome-wide prediction of pathogenic gain- and loss-of-function variants from ensemble learning of a diverse feature set"

Feature	SHAP
ConsScore	1.9122610662166
VEST4_score	0.968600677235582
S_DDG[SEQ]	0.777721051677725
Dominant_probability	0.643339140638737
hgmd_mutcount	0.504158325033984
Consequence_first	0.471605553034502
GerpS	0.43488179948204
verPhyloP	0.434817855620133
Number_of_paralogs	0.366721816120353
AF_confidence	0.316463771311099
CADD_raw	0.303550482549912
denovo_Zscore	0.285916021176745
Conservation	0.246103139829433
Clarks_distance	0.244894473209811
mamPhyloP	0.242604611052278
MSC_95CI	0.224327339625949
M_CAP_score	0.203810787022535
ProteinLengthChange	0.199732981268547
Recessive_probability	0.19155859867521
priPhCons	0.183930431248842
Protein_dom	0.1833685218642
MVP_score	0.180212277659724
cHmm_E15	0.179516309177226
ppi_combined_24	0.173151495347291
gtex_Pituitary	0.162584762480949
STABILITY[SEQ]	0.156086120031359
ppi_combined_36	0.153862348310841
gtex_Spleen	0.150876484001639
CDS_len	0.14303515406698
s_het	0.1417782671891
ppi_combined_53	0.139289528398261
phyloP100way_vertebrate	0.136580558891583
ANCHOR2	0.133292710629926
ppi_combined_47	0.132163780560764
gtex_Heart_-_Left_Ventricle	0.129352692672753
ppi_combined_63	0.128910232663746
num_interactions	0.127925557933483
ppi_combined_61	0.121694043304009
gnom_mutcount	0.120901483022748
GerpRS	0.120592624631085
Indispensability_score	0.119486381484201
gtex_Adrenal_Gland	0.11621407845969
ppi_combined_12	0.115018205017954
ppi_combined_15	0.11367102649166
Grantham	0.113468850636831
ppi_combined_55	0.11176670559309
cHmm_E4	0.111354072818794
ppi_combined_51	0.111082458034156
fathmm_XF_coding_score	0.110960585259376
verPhCons	0.110759113328789
ppi_combined_20	0.109941886232006
ppi_combined_25	0.107021012656107
Rare10000bp	0.106836413464222
AF_Relative_ASA	0.106801873844429
ppi_combined_28	0.103213624867201
RSA_Zfit	0.102845620003175
MaxEntScan_diff	0.101362273960796
mamPhCons	0.099765730604649
MMseq2_conservation_score_aa_window_3_prev	0.098960279264944
ppi_combined_31	0.098847788033989
gtex_Whole_Blood	0.097509842902508
polyphen_nobs	0.097214812952373
IUPRED2	0.096653173572208
gtex_Esophagus_-_Mucosa	0.096383192097586
EncodeH3K9ac-max	0.094808443402619
ppi_combined_23	0.094256823254407
ppi_combined_0	0.092637059622314
gtex_Vagina	0.092463937210952
ppi_combined_50	0.091496647301002
ppi_combined_27	0.091061352812071
ppi_combined_46	0.088367298322868
DisoDNAscore_aa_window_15_prev	0.08794765081261
cHmm_E7	0.084604138468532
EncodeH3K79me2-max	0.084023380684599
ppi_combined_56	0.083858576309816
GERPplus_plus_RS	0.083021776710249
Freq10000bp	0.082088553729349
CpG	0.082049616610623
gtex_Brain_-_Spinal_cord_(cervical_c-1)	0.080556633694654
Selective_pressure	0.079345890680584
GC	0.078402985618892
EncodeH3K27me3-max	0.078198977186571
ppi_combined_22	0.077173327338879
ppi_combined_16	0.075554230652476
minDistTSE	0.075062268837381
EncodeH3K27ac-max	0.074830538425347
phyloP17way_primate	0.074297216032169
GM12878_fitCons_score	0.071415466589977
ppi_combined_38	0.070791424511593
LRT_score	0.070465630934284
haplo_imputed	0.070109926828347
ppi_combined_57	0.069621031324549
Sngl100bp	0.069297155351736
PSIPRED_helix_aa_window_3_next	0.068685727955435
ppi_combined_19	0.068187583844148
MPC_score	0.068135294149105
ppi_combined_58	0.067790933693688
ppi_combined_4	0.066853099436504
EncodeH3K4me1-sum	0.065759456308408
fathmm_MKL_coding_score	0.065521679938015
GerpN	0.065150664680852
ppi_combined_11	0.065067728129998
gtex_Cervix_-_Endocervix	0.064630351671066
ppi_combined_33	0.063146971896223
ppi_combined_14	0.062996175097191
rel_cDNA_pos	0.062715492151213
NearestExonJB_distance	0.061799414965052
gtex_Lung	0.061323843129678
gtex_Muscle_-_Skeletal	0.05972135927455
GERPplus_plus_NR	0.058545139833556
haplo	0.058267431219893
EncodeH3K4me3-max	0.056817390578644
gtex_Cells_-_EBV-transformed_lymphocytes	0.056495349324571
Ex	0.056380145536422
gtex_Testis	0.056037860045353
ppi_combined_43	0.055574578484972
EncodeH3K9ac-sum	0.055441190007252
ppi_combined_52	0.054919756645387
ppi_combined_13	0.053687864197158
MMSp_exon	0.053591597284407
EncodetotalRNA-sum	0.053258390875629
gtex_Skin_-_Sun_Exposed_(Lower_leg)	0.052226714869494
HEME_binding_gbind	0.051957000651385
RVIS	0.051928486524955
polyphen_idpmax	0.05116486647041
MoRFchibiScore_aa_window_3_prev	0.050883852504093
bStatistic_y	0.050529603593289
ASAquick_rawscore_aa	0.050342542586937
DRNApredDNAscore_aa_window_15_prev	0.049969946407799
gtex_Skin_-_Not_Sun_Exposed_(Suprapubic)	0.049764257816097
ppi_combined_54	0.049455914014023
GDI	0.049110266654443
ppi_combined_62	0.048282087272229
MoRFchibiScore_aa_window_15_next	0.048050289930477
FATHMM_score	0.047755824734849
ppi_combined_45	0.046933592145665
EncodetotalRNA-max	0.046451254055053
DisoDNAscore_aa_window_8_next	0.046022679186741
EncodeH3K4me1-max	0.045892383596689
PSIPRED_strand_aa_window_15_prev	0.045732564591549
ASA	0.045372216115769
1000Gp3_AF	0.044776088940851
ppi_combined_7	0.044333282250381
EncodeH2AFZ-max	0.04421759040463
gtex_Nerve_-_Tibial	0.044173116595618
ASAquick_normscore_aa_window_15_next	0.043696647910784
UK10K_AF	0.043595590469811
DisoPROscore_aa_window_15_next	0.043269195099261
ppi_combined_18	0.043196354218074
SpliceAI-don-loss	0.042967701673668
gtex_Brain_-_Putamen_(basal_ganglia)	0.04294643098363
Sngl10000bp	0.04294508498958
PSIPRED_strand_aa_window_15_next	0.042573018657551
SCRIBERscore_aa_window_3_next	0.042457741456976
DFLpredScore_aa_window_15_next	0.042040250569273
HGMD2003	0.042018862365815
ppi_combined_39	0.041921496300338
ppi_combined_1	0.041819293327491
Polarity	0.04168198454109
EncodeH3K79me2-sum	0.040994332814126
SCRIBERscore_aa_window_15_prev	0.040610471478565
ppi_combined_32	0.040424098381324
ppi_combined_29	0.040365293000166
DisoPROscore_aa_window_3_next	0.040065030773963
PSIPRED_helix_aa_window_8_prev	0.040052258241074
H1_hESC_fitCons_score	0.039814472020321
gtex_Adipose_-_Visceral_(Omentum)	0.039206338038379
gtex_Esophagus_-_Gastroesophageal_Junction	0.038722310757326
S_DDG[3D]	0.038506567780755
minDistTSS	0.038490581900132
ppi_combined_49	0.0384800583827
SpliceAI-don-gain	0.038155655679387
DFLpredScore_aa_window_15_prev	0.038003876663187
SpliceAI-acc-loss	0.037949120756845
DisoRNAscore_aa_window_15_next	0.037095698383634
gtex_Brain_-_Caudate_(basal_ganglia)	0.036893655534795
priPhyloP	0.036872650722948
RSA	0.036604264873373
DisoPROscore_aa	0.036531612545506
rf_score	0.035938792647547
NearestExonJB_len	0.035369530821229
gtex_Cells_-_Cultured_fibroblasts	0.035355341612676
PSIPRED_helix_aa_window_15_next	0.035336390060307
EncodeH3K4me2-sum	0.035062062271547
gtex_Small_Intestine_-_Terminal_Ileum	0.034997859797541
DRNApredDNAscore_aa_window_8_prev	0.034953179870921
gtex_Pancreas	0.03487012157249
ppi_combined_44	0.034853287481798
gtex_Brain_-_Cerebellar_Hemisphere	0.034628442607607
ppi_combined_41	0.034337177421581
VB	0.034329672221936
MoRFchibiScore_aa_window_15_prev	0.034137232602184
PSIPRED_helix_aa_window_3_prev	0.033724490977099
ppi_combined_42	0.033522000493102
gtex_Colon_-_Transverse	0.033286958132474
MMseq2_conservation_level_aa_window_8_prev	0.033243257954594
EncodeH3K36me3-max	0.033230980487233
gtex_Brain_-_Cerebellum	0.033213151444727
DFLpredScore_aa	0.032882424820282
ASAquick_rawscore_aa_window_3_next	0.03254524949758
Condel_score	0.032524767797094
ASAquick_normscore_aa_window_15_prev	0.032310586427082
ASAquick_rawscore_aa_window_3_prev	0.031987530425693
SIFT_score	0.031735994932949
Hydrophobicity	0.031401781589396
SiPhy_29way_logOdds	0.031301904598891
phastCons100way_vertebrate	0.031183703681232
DRNApredRNAscore_aa_window_15_next	0.031132478984118
EncodeH3K27ac-sum	0.031053777231205
A3D_SCORE	0.031007774759085
gtex_Uterus	0.030905731382746
ppi_combined_60	0.030831631127449
Charge	0.030792180432976
EncodeH3K9me3-sum	0.030639729737337
gtex_Esophagus_-_Muscularis	0.030207434272687
ppi_combined_6	0.030163097048313
Volume	0.02970368654936
integrated_fitCons_score	0.02965526818929
ppi_combined_37	0.029388374722355
COSMICvsHAPMAP	0.029351670517601
EncodeH3K4me3-sum	0.029314912284123
EncodeH4K20me1-sum	0.029286608962425
distance_com	0.028982427333471
GenoCanyon_score	0.028887921494539
PSIPRED_helix_aa_window_15_prev	0.028436727091339
COSMIC	0.028134688281962
cHmm_E8	0.02784567911548
SCRIBERscore_aa	0.027751203874721
cHmm_E21	0.027656567000382
RemapOverlapCL	0.027554516601958
gtex_Colon_-_Sigmoid	0.027449063245664
MaxEntScan_alt	0.027347274851888
gtex_Breast_-_Mammary_Tissue	0.027319825493076
cHmm_E24	0.02705842261828
Dist2Mutation	0.026924740356738
DisoDNAscore_aa_window_15_next	0.026783772291292
polyphen_idqmin	0.02670163926502
EncodeH3K9me3-max	0.026401495906183
gtex_Artery_-_Aorta	0.026298139036956
ppi_combined_17	0.026117779449095
EncodeH3K27me3-sum	0.0260236692408
gtex_Heart_-_Atrial_Appendage	0.026017780594355
gtex_Kidney_-_Medulla	0.025866207401563
gtex_Liver	0.025716803183752
PROVEAN_score	0.025580352667975
DisoPROscore_aa_window_8_next	0.025398546833527
gtex_Adipose_-_Subcutaneous	0.025349785437418
gtex_Ovary	0.025254121785749
gtex_Brain_-_Nucleus_accumbens_(basal_ganglia)	0.025066114355679
MutationTaster_score	0.024975441069949
ppi_combined_2	0.024929132360755
DFLpredScore_aa_window_8_next	0.024917362392536
MMseq2_conservation_score_aa_window_8_prev	0.024812713184968
EncodeH4K20me1-max	0.024799678215698
DisoPROscore_aa_window_15_prev	0.02468572903498
MutationAssessor_score	0.02465667623527
gtex_Brain_-_Hypothalamus	0.024499309412028
DFLpredScore_aa_window_8_prev	0.02437376525827
DisoPROscore_aa_window_3_prev	0.024373398202819
DFLpredScore_aa_window_3_next	0.024351198578776
ppi_combined_34	0.024277495786037
Mg2+_binding_gbind	0.023876776937391
MMseq2_conservation_level_aa_window_3_prev	0.023851230076762
ppi_combined_9	0.02385113340812
polyphen_normasa	0.02379449682449
JM	0.023790440569021
EncodeH2AFZ-sum	0.023456707481713
EncodeH3K4me2-max	0.023247857847514
ppi_combined_48	0.023019282943931
LIST_S2_score	0.02280239295742
ppi_combined_59	0.022783630022726
gtex_Brain_-_Substantia_nigra	0.022639983998683
phastCons30way_mammalian	0.02245593141771
phastCons17way_primate	0.022455748886882
gtex_Thyroid	0.02227771676765
DRNApredDNAscore_aa	0.022000845571371
n_contacts	0.021353060996235
MMSp_donor	0.021287129933785
MoRFchibiScore_aa_window_8_next	0.021196693924603
DNA_binding_gbind	0.020942302957955
gtex_Brain_-_Cortex	0.020920159138434
gtex_Artery_-_Tibial	0.020731474353833
gtex_Minor_Salivary_Gland	0.020574170216974
ASAquick_rawscore_aa_window_15_next	0.020517258574532
COSMICvsSWISSPROT	0.020454796187593
ASAquick_normscore_aa_window_8_next	0.020175937674285
DRNApredDNAscore_aa_window_3_prev	0.020060409332234
TSSDistance	0.019865131032521
EnsembleRegulatoryFeature	0.019678304211436
SCRIBERscore_aa_window_15_next	0.019595064744857
PSIPRED_helix_aa	0.019506786105542
gtex_Kidney_-_Cortex	0.019461758795672
DisoRNAscore_aa_window_8_next	0.01943519849091
ASAquick_normscore_aa_window_8_prev	0.019291096788544
ASAquick_rawscore_aa_window_8_prev	0.019254938691825
MoRFchibiScore_aa_window_3_next	0.019154293216822
PAM250	0.018979138056987
cHmm_E20	0.018975672850455
ASAquick_normscore_aa_window_3_next	0.018946828583473
Sngl1000bp	0.018852309789164
ppi_combined_21	0.018815354415293
DRNApredRNAscore_aa_window_15_prev	0.018669432805126
concavity_score	0.018667483469173
DisoRNAscore_aa_window_3_prev	0.018366047828135
ppi_combined_30	0.018247731805422
ppi_combined_10	0.018022346711679
DRNApredDNAscore_aa_window_15_next	0.017994143847055
polyphen_bfact	0.017857981400446
DRNApredRNAscore_aa_window_3_next	0.017837449637504
gtex_Brain_-_Hippocampus	0.017578468160075
DRNApredRNAscore_aa_window_8_prev	0.017286292234709
Transition	0.017231775863997
DisoRNAscore_aa_window_8_prev	0.017085015586924
ppi_combined_8	0.01703618140122
polyphen_score1	0.016926992648193
ppi_combined_35	0.016640055152943
EncodeDNase-sum	0.016474666073553
ppi_combined_40	0.016330859520821
gtex_Cervix_-_Ectocervix	0.016220054504491
RemapOverlapTF	0.016176778250873
Freq1000bp	0.01615888626258
gtex_Bladder	0.016042708015121
MMseq2_conservation_score_aa_window_3_next	0.015748134152335
gtex_Artery_-_Coronary	0.015724902110145
HUVEC_fitCons_score	0.015719130088306
ATP_binding_gbind	0.015652355226647
DRNApredDNAscore_aa_window_8_next	0.015397513101606
MoRFchibiScore_aa	0.015357129393177
ppi_combined_26	0.015332458492811
BLOSUM62	0.01528724040191
SCRIBERscore_aa_window_3_prev	0.015249920928204
MMseq2_conservation_score_aa_window_15_next	0.014976755819811
Rare1000bp	0.014963239434115
DRNApredDNAscore_aa_window_3_next	0.014928096223695
MMseq2_conservation_score_aa_window_15_prev	0.01484191970143
DisoPROscore_aa_window_8_prev	0.014771228818335
MMseq2_conservation_score_aa	0.014729539210138
isHomomultimer	0.014630847493944
DisoDNAscore_aa_window_8_prev	0.014397282132308
HAPMAP	0.014368844235401
PSIPRED_strand_aa_window_8_prev	0.014355296319992
ppi_combined_5	0.014304490014799
phyloP30way_mammalian	0.014168178684936
DisoRNAscore_aa_window_3_next	0.013636678069031
ASAquick_normscore_aa_window_3_prev	0.013605696585774
EncodeH3K36me3-sum	0.013577069663963
DRNApredRNAscore_aa	0.013548830122679
SCRIBERscore_aa_window_8_prev	0.013310419833795
SCRIBERscore_aa_window_8_next	0.01324451617419
PSIPRED_strand_aa_window_3_next	0.013148505775028
rel_CDS_pos	0.012859296533027
ASAquick_rawscore_aa_window_15_prev	0.012817170254
DRNApredRNAscore_aa_window_3_prev	0.012734723611041
EncodeDNase-max	0.012638871325833
gtex_Brain_-_Anterior_cingulate_cortex_(BA24)	0.012582385636996
DRNApredRNAscore_aa_window_8_next	0.012509245261035
DisoRNAscore_aa	0.012498518543059
gtex_Brain_-_Frontal_Cortex_(BA9)	0.012295267482961
Ca2+_binding_gbind	0.012150304401791
gtex_Stomach	0.011974462775799
cHmm_E11	0.011306957830341
MMSp_acceptor	0.01120594398575
DisoDNAscore_aa_window_3_next	0.011114284374192
MMseq2_conservation_level_aa_window_15_prev	0.01109799433207
ASAquick_normscore_aa	0.011061417618136
DisoRNAscore_aa_window_15_prev	0.010880876087056
PSIPRED_strand_aa_window_3_prev	0.010798561267108
Rare100bp	0.010704303425644
Dst2Splice	0.010598904164882
PHOSPHORYLATION	0.010556096261156
ppi_combined_3	0.010487202674031
cHmm_E23	0.010437183302157
REGION_DESCRIPTION	0.010310710091498
polyphen_dprop	0.010232941923663
polyphen_score2	0.010205964841971
gtex_Fallopian_Tube	0.010159483296407
dbscSNV-rf_score	0.01012811713891
RNA_binding_gbind	0.010121525265523
MMseq2_conservation_level_aa_window_8_next	0.009863630716648
PSIPRED_helix_aa_window_8_next	0.009775576697085
MMseq2_conservation_score_aa_window_8_next	0.009700647672073
cHmm_E6	0.00968069727354
PSIPRED_strand_aa	0.009404514186487
gtex_Brain_-_Amygdala	0.009365996918254
DFLpredScore_aa_window_3_prev	0.009299727897342
DisoDNAscore_aa_window_3_prev	0.009083563271265
PSIPRED_strand_aa_window_8_next	0.008984345402386
cHmm_E3	0.008943684602873
MoRFchibiScore_aa_window_8_prev	0.008762646431074
polyphen_dscore	0.008699379376206
MMseq2_conservation_level_aa_window_3_next	0.008549353955804
gnomsingle_mutcount	0.00843657130246
polyphen_idpsnp	0.008372683294082
MMseq2_conservation_level_aa_window_15_next	0.008347032010893
gtex_Prostate	0.008247392554954
AF_dssp_secondary_structure	0.007242324698533
DisoDNAscore_aa	0.006909827721566
rel_prot_pos	0.006815651238758
cHmm_E19	0.00581488757487
ASAquick_rawscore_aa_window_8_next	0.005682799136347
polyphen_dvol	0.005612640617389
cHmm_E22	0.005375386825146
ada_score	0.00532959842618
MaxEntScan_ref	0.004905641801743
SpliceAI-acc-gain	0.004874043371195
cHmm_E10	0.00469071719855
REGION	0.004424260300783
ACETYLATION	0.004190615251069
cHmm_E9	0.00318703289169
cHmm_E12	0.002945172737909
Freq100bp	0.002911593064504
MOD_RES	0.002689869697914
cHmm_E17	0.00252609970425
UBIQUITINATION	0.002426693995012
MMseq2_conservation_level_aa	0.002389921491072
STABILITY[3D]	0.002227759407227
cHmm_E25	0.002211331355021
MMSp_acceptorIntron	0.002129866912336
dbscSNV-ada_score	0.002005294150829
cHmm_E1	0.001794113338079
Mn2+_binding_gbind	0.001767192065553
mirSVR-E	0.001742406689773
mirSVR-Score	0.001508012653937
NMD	0.001317718344093
cHmm_E2	0.001147778538143
cHmm_E13	0.001120605254205
cHmm_E14	0.001075718584356
cHmm_E18	0.001005417312234
S-NITROSYLATION	0.000998090089853
cHmm_E5	0.000946071685464
GerpRSpval	0.000915122354031
mirSVR-Aln	0.00091335829857
INTERACTION_REGION	0.000598675469582
SignalP_score_aa_window_15_next	0.000584234948603
motifDist	0.000568458338244
polyphen_mindint	0.000557088017781
MMSp_donorIntron	0.000547424863924
cHmm_E16	0.000516953817276
METHYLATION	0.000426482111275
Dst2SplType	0.000397930681347
BIOTYPE	0.000393581957102
SignalP_score_aa_window_15_prev	0.000390893524173
SignalP_score_aa_window_8_next	0.000356263729808
SignalP_score_aa_window_8_prev	0.00031713579266
motifEScoreChng	0.000287939578395
polyphen_avenint	0.000259034452688
SignalP_score_aa_window_3_next	0.000251772245172
SignalP_score_aa_window_3_prev	0.000181004612919
REQUIRED_FOR_INTER	0.000178442829572
MYRISTOYLATION	9.2537208418682E-05
O-GLYCOSYLATION	6.93954239863678E-05
motifECount	6.06893166912397E-05
polyphen_mindhet	4.99889190666912E-05
motifEHIPos	4.40135594606267E-05
polyphen_mindsit	3.20445453798588E-05
PTM	2.98025353231325E-05
SignalP_score_aa	2.36359990463967E-05
SUMOYLATION	2.35344724762715E-05
polyphen_avenhet	1.027527577198E-05
Acetylation	4.16539524594871E-06
polyphen_avensit	1.41197592790548E-06
targetScan	0
tOverlapMotifs	0
N-GLYCOSYLATION	0
Phosphorylation	0
LINSIGHT	0
Ubiquitination	0
Glycosylation	0
C-GLYCOSYLATION	0
S-GLYCOSYLATION	0
polyphen_hbonds	0
MOD_RES_DESCRIPTION	0
Methylation	0
